# Fur microbiome as a putative source of symbiotic bacteria in sucking lice

**DOI:** 10.1101/2024.04.01.587557

**Authors:** Jana Martin Říhová, Shruti Gupta, Eva Nováková, Václav Hypša

## Abstract

Symbiosis between insects and bacteria has been established countless times. While it is well known that the symbionts originated from a variety of different bacterial taxa, it is usually difficult to determine their environmental source and a route of their acquisition by the host. In this study, we address this question using a model of Neisseriaceae symbionts in rodent lice. These bacteria established their symbiosis independently with different louse taxa (*Polyplax, Hoplopleura, Neohaematopinus*), most likely from the same environmental source. We first applied amplicon analysis to screen for candidate source bacterium in the louse environment, that is, three species of rodents (*Microtus arvalis, Clethrionomys glareolus*, and *Apodemus flavicollis)*. The screened samples included rodent fur, skin, spleen, and ectoparasites sampled from the rodents. The amplicon analysis revealed a Neisseriaceae bacterium, closely related to the known louse symbionts. We assembled genome drafts of this environmental bacterium from all three rodent hosts. The sizes of the three drafts converged to a remarkably small size of approximately 1.4 Mbp, which is even smaller than the genomes of the related symbionts. Based on these findings, we propose a hypothetical scenario of the genome evolution during the transition of a free-living bacterium to the member of the rodent fur-associated microbiome and subsequently to the facultative and obligate louse symbionts.
