## Supplementary Table 3 for "Fur microbiome as a putative source of symbiotic bacteria in sucking lice"

### Sheet: Legend
Sheet Name	Description
K_numbers_shared-unique	Input data for Venn diagram which show number of shared K numbers among compared genomes.
Orthologs_shared-unique	Input data for Venn diagram which show number of shared orthogroups among compared genomes.

### Sheet: K_numbers_shared-unique
OTU5-Ma OTU5-Af OTU5-Cg NsymbPsAf NsymbHaMa (777)	OTU5-Ma (1)	NsymbHaMa (11)	NsymbPsAf (158)	OTU5-Af OTU5-Cg OTU5-Ma NsymbHaMa (10)	OTU5-Af OTU5-Cg OTU5-Ma NsymbPsAf (34)	OTU5-Af NsymbHaMa OTU5-Ma NsymbPsAf (34)	OTU5-Cg NsymbHaMa OTU5-Ma NsymbPsAf (9)	OTU5-Af OTU5-Cg OTU5-Ma (11)	OTU5-Af NsymbHaMa OTU5-Ma (1)	OTU5-Af OTU5-Ma NsymbPsAf (2)	OTU5-Cg OTU5-Ma NsymbPsAf (3)	OTU5-Cg NsymbHaMa NsymbPsAf (1)	NsymbHaMa OTU5-Ma NsymbPsAf (2)	OTU5-Af OTU5-Ma (3)	OTU5-Ma NsymbPsAf (1)	NsymbHaMa NsymbPsAf (96)
K01698	K00265	K03197	K06075	K20491	K01070	K16013	K01256	K20483	K18133	K22468	K11206	K03075	K02343	K02496	K03194	K11074
K09861		K06992	K01154	K09921	K18893	K08305	K01297	K20484		K00266	K03117		K04487	K25562		K07040
K02948		K03201	K02048	K03648	K01993	K01952	K03578	K12943			K01407			K01580		K00163
K03695		K03203	K02028	K02847	K25136	K00335	K07115	K20494								K06200
K03495		K06223	K18816	K07491	K04758	K00014	K03196	K19303								K11892
K01139		K01156	K00957	K17758	K22769	K02358	K02919	K16227								K21469
K02662		K03546	K00765	K08152	K08992	K00832	K03204	K03297								K11928
K02600		K03200	K01430	K03446	K02192	K04044	K00891	K00101								K01720
K01736		K00558	K03897	K08082	K08084	K15633	K03199	K01426								K02073
K02494		K03573	K04091	K20490	K07058	K08324		K01916								K05375
K03686		K07316	K02302		K06923	K13788		K03707								K11896
K07516			K05835		K11066	K06445										K11075
K00931			K02038		K13926	K13888										K04565
K04567			K07118		K01457	K01972										K03722
K00297			K11933		K00784	K06938										K09793
K01613			K05520		K03770	K01924										K02046
K03625			K01759		K03451	K00645										K11902
K00643			K11068		K05540	K05813										K07301
K02338			K03119		K07478	K01624										K01552
K00031			K00817		K01941	K06956										K00380
K01439			K05786		K02346	K07496										K02686
K03439			K02116		K01523	K25137										K04773
K04084			K00346		K04759	K04079										K11749
K03584			K03188		K00459	K03654										K01990
K01803			K00074		K07078	K04762										K07862
K04066			K07643		K06133	K00242										K06949
K02527			K03517		K01673	K03074										K12410
K00616			K10680		K17686	K02992										K01659
K01657			K22900		K07507	K03631										K07304
K01662			K02858		K22770	K00979										K00652
K02676			K02500		K00121	K04781										K03576
K03611			K03449		K06167	K03664										K24264
K00549			K03929		K02664	K02652										K22132
K04771			K05782		K05810	K12960										K03586
K01783			K07258													K07084
K00681			K06199													K06024
K01207			K03748													K03834
K03702			K01693													K16868
K00906			K03827													K03767
K02558			K01147													K00990
K07278			K01270													K00657
K01480			K03147													K11904
K16235			K05995													K00833
K00763			K01166													K07126
K03210			K03760													K01681
K01704			K00348													K03529
K07270			K00249													K08307
K00954			K02168													K07053
K03711			K18552													K04761
K02916			K00350													K11903
K25706			K00761													K03327
K03743			K23228													K05527
K07387			K01355													K11891
K03811			K01894													K06183
K08311			K07107													K13283
K00341			K07560													K11893
K00970			K06016													K02072
K03572			K16066													K00627
K03216			K05367													K11073
K00788			K01428													K16926
K01092			K01740													K14682
K04787			K01153													K21303
K06202			K00767													K15984
K03599			K22479													K11897
K01775			K03282													K03417
K08218			K03775													K11907
K15580			K00432													K02045
K00230			K14445													K11901
K01925			K15552													K14267
K01687			K02502													K00797
K02111			K09117													K18138
K02519			K07071													K07259
K01682			K23541													K03088
K03152			K02036													K11900
K12500			K22249													K03835
K09806			K00496													K05896
K00059			K20035													K01935
K01520			K01496													K03503
K01142			K01438													K03205
K01079			K03453													K09125
K03311			K00759													K00537
K03666			K03816													K03642
K00919			K06158													K13821
K04488			K02501													K07305
K03186			K23518													K03585
K02687			K09974													K11895
K03628			K00956													K06013
K02669			K01429													K11076
K00325			K18132													K01950
K07262			K02030													K06181
K00337			K03098													K00262
K02663			K06006													K07552
K03657			K07771													K01012
K00097			K02221													K19286
K00528			K00529													K06889
K03046			K06934													K03386
K03602			K09967
K02535			K16785
K03217			K06975
K03554			K04063
K02067			K02040
K00981			K02029
K02469			K09474
K00311			K07574
K05685			K07025
K01735			K15555
K01963			K02047
K01738			K09958
K02959			K00013
K02356			K00381
K02881			K23227
K02946			K03187
K11085			K10829
K03703			K00299
K02434			K03189
K00568			K04083
K00867			K00347
K01784			K03665
K01358			K01243
K02939			K10831
K00164			K07460
K01869			K15553
K02536			K08224
K06180			K15777
K00606			K20938
K10763			K02039
K02911			K00351
K01095			K17228
K00145			K08159
K03500			K15554
K09774			K05952
K00641			K03616
K03582			K07223
K13643			K11733
K00254			K06959
K07091			K13993
K09810			K06911
K04755			K00349
K10026			K03192
K00940			K13771
K00982			K00278
K02970			K00390
K02874			K00638
K03497			K02650
K01462			K02028/K02029
K02965			K00484
K02982			K01814
K03979			K01534
K04082			K03190
K03574			K04750
K03086			K03320
K00992			K08289
K00128			K03734
K05801			K02037
K13628			K06221
K01689			K18199
K02967			K03427
K00962			K08325
K01903
K03466
K09158
K03589
K01262
K01867
K00969
K00067
K09989
K00995
K02065
K05814
K02887
K01956
K02109
K00942
K03274
K04764
K03655
K09748
K06192
K13038
K01159
K11754
K01918
K03181
K06179
K01696
K04792
K00029
K03688
K03545
K01665
K02906
K21345
K01733
K00425
K03522
K07636
K01875
K00945
K16087
K03634
K02835
K02988
K02237
K03594
K01749
K06958
K03271
K14742
K01497
K03269
K03110
K00950
K09458
K08083
K00525
K03624
K08281
K03182
K01322
K01589
K03610
K09811
K09794
K05807
K00878
K06207
K02672
K06153
K02890
K01923
K00609
K06942
K06182
K06189
K00573
K00075
K02963
K00053
K06980
K19804
K02601
K01886
K03474
K02933
K02339
K04564
K15724
K01772
K01928
K01776
K03733
K02316
K02523
K00604
K22292
K06173
K06213
K03975
K02435
K02341
K03557
K05589
K08151
K03799
K03530
K02078
K00655
K02956
K01921
K07391
K03621
K03431
K18139
K00333
K03673
K00133
K05816
K00948
K00024
K11753
K02841
K09747
K00632
K09903
K09773
K03073
K03100
K00382
K03723
K02115
K00820
K04763
K01872
K07102
K00748
K00640
K01881
K08296
K02335
K00791
K02926
K14260
K00974
K01652
K04078
K01069
K07001
K02961
K01007
K11720
K01854
K03596
K02931
K08483
K10679
K02843
K09973
K02935
K08301
K08998
K02837
K03590
K03424
K02169
K01778
K02884
K13747
K09801
K01494
K01915
K06168
K01524
K01835
K00088
K10531
K03564
K07501
K03601
K04752
K06861
K02654
K00331
K02619
K03559
K02622
K01591
K06920
K02498
K03644
K03555
K03543
K00611
K03841
K06204
K02784
K02876
K06915
K00937
K06997
K02806
K00928
K07735
K06041
K02665
K04096
K03499
K09808
K00602
K03089
K01897
K00338
K01883
K00384
K00135
K02517
K14652
K02793
K00287
K01491
K03671
K00526
K00677
K01951
K08304
K03060
K03168
K01419
K00567
K03797
K00615
K01507
K01626
K15721
K03071
K01866
K02913
K00343
K03527
K01873
K01586
K00773
K02470
K01879
K07082
K00991
K02897
K00764
K00939
K01790
K02075
K00340
K00941
K15581
K03470
K00963
K03312
K21344
K01756
K02372
K03977
K02968
K01658
K00789
K02518
K01627
K02074
K09857
K16872
K02204
K03273
K04075
K01878
K01585
K02864
K00946
K00281
K01519
K06186
K02994
K01739
K00336
K14540
K01961
K03437
K00560
K03547
K01424
K00324
K03118
K00239
K03685
K03565
K01703
K01695
K03583
K00600
K03980
K15738
K00989
K02503
K02886
K10563
K03789
K02673
K00800
K01633
K09889
K04085
K14699
K02945
K00766
K00208
K00796
K00003
K00790
K03704
K13288
K09765
K00620
K11107
K09691
K00806
K07287
K01902
K01868
K03608
K01817
K03553
K02888
K01265
K01919
K01933
K01251
K00930
K03701
K01874
K01255
K01710
K03179
K02909
K01934
K01754
K03781
K09001
K02108
K01892
K02066
K00334
K07113
K09159
K05366
K02337
K03310
K01992
K09007
K03177
K00943
K03926
K02950
K01962
K02355
K07018
K03116
K02996
K00831
K00626
K01638
K05539
K03575
K00219
K00099
K03438
K02357
K03790
K02895
K03501
K03667
K06925
K03747
K12686
K01719
K00240
K01945
K03218
K04043
K16649
K01129
K03111
K01870
K01939
K02437
K07090
K03787
K06076
K03786
K06217
K09928
K02493
K02656
K08300
K03496
K07386
K00557
K00610
K03593
K02314
K01056
K02313
K00605
K02113
K03925
K10773
K05815
K02110
K03675
K03561
K10764
K03526
K03550
K02528
K01679
K00658
K02563
K03040
K04042
K06872
K02860
K00057
K03588
K04517
K00241
K03551
K07390
K07277
K00793
K03687
K02342
K01714
K01770
K03587
K01525
K07215
K11105
K01920
K02878
K14058
K02621
K00826
K11175
K02986
K02112
K08303
K02666
K02952
K11752
K12573
K02879
K00286
K09812
K00342
K24136
K00215
K01515
K06190
K00794
K03072
K03558
K08591
K00147
K03043
K00852
K01599
K00339
K03076
K01246
K04788
K02495
K01755
K00912
K03595
K07657
K02836
K22719
K15583
K03183
K03808
K17103
K06187
K02871
K01588
K07568
K02238
K00951
K07056
K07093
K07462
K03521
K01940
K02553
K00927
K06518
K03498
K02834
K06941
K02433
K09800
K03820
K13292
K00859
K01649
K02954
K03524
K00760
K09710
K01807
K00052
K01004
K06194
K09761
K03978
K01929
K03536
K02867
K01885
K02904
K00674
K01126
K01637
K01609
K00795
K00275
K04077
K03744
K00858
K02653
K06916
K00762
K01091
K03981
K03101
K00566
K03544
K11927
K13634
K09791
K01889
K01000
K09457
K02077
K07566
K03531
K06178
K03798
K16012
K02520
K10823
K02899
K02914
K01653
K02340
K00821
K04744
K01890
K01465
K00134
K09690
K03801
K04485
K03650
K01737
K03469
K02114
K08309
K03817
K03070
K01414
K05788
K00426
K02671
K02892
K00554
K21990
K02902
K03600
K03270
K03643
K07042
K15582
K25422
K01937
K02427
K01810
K03609
K01955
K01647
K02990
K03768
K02863
K03106
K00332
K14698
K04760
K07323
K01338
K07447
K01887
K06023
K14170
K01876
K02160
K00783
K01448
K02838
K00925
K02533
K00330

### Sheet: Orthologs_shared-unique
OTU5-Ma OTU5-Af OTU5-Cg NsymbPsAf NsymbHaMa (777)	OTU5-Ma (1)	NsymbHaMa (11)	NsymbPsAf (30)	OTU5-Af OTU5-Cg OTU5-Ma NsymbHaMa (14)	OTU5-Af OTU5-Cg OTU5-Ma NsymbPsAf (55)	OTU5-Af NsymbHaMa OTU5-Ma NsymbPsAf (20)	OTU5-Cg NsymbHaMa OTU5-Ma NsymbPsAf (7)	OTU5-Cg NsymbHaMa OTU5-Af NsymbPsAf (1)	OTU5-Af OTU5-Cg OTU5-Ma (63)	OTU5-Af OTU5-Ma NsymbPsAf (5)	OTU5-Cg OTU5-Ma NsymbPsAf (5)	OTU5-Cg OTU5-Ma NsymbHaMa(1)	OTU5-Af OTU5-Ma (8)	OTU5-Ma OTU5-Cg (30)	NsymbHaMa NsymbPsAf (158)	OTU5-Af NsymbHaMa (1)	OTU5-Af OTU5-Cg (8)	eNeissHaMa OTU5-Cg (1)
OG0000146	OG0000002	OG0001346	OG0001402	OG0000004	OG0001072	OG0001031	OG0001101	OG0000903	OG0001156	OG0001165	OG0000027	OG0001099	OG0001191	OG0001201	OG0001287	OG0001195	OG0001188	OG0001208
OG0000982		OG0001325	OG0001397	OG0001089	OG0001052	OG0001082	OG0001013		OG0001128	OG0001147	OG0001168		OG0001183	OG0001206	OG0001344		OG0001193
OG0000822		OG0001258	OG0001392	OG0001064	OG0001092	OG0001036	OG0001014		OG0001127	OG0001139	OG0001170		OG0001186	OG0001198	OG0001265		OG0001181
OG0000468		OG0001237	OG0001400	OG0000619	OG0001074	OG0001021	OG0001102		OG0001114	OG0001142	OG0001171		OG0001184	OG0001215	OG0001229		OG0001182
OG0000421		OG0001326	OG0001394	OG0001028	OG0001033	OG0001055	OG0001097		OG0001123	OG0000070	OG0001169		OG0001192	OG0001202	OG0001292		OG0000007
OG0000833		OG0001324	OG0001389	OG0000851	OG0001090	OG0001026	OG0001098		OG0001134				OG0001189	OG0001225	OG0001273		OG0000771
OG0000049		OG0001289	OG0001179	OG0000071	OG0001076	OG0001044	OG0001100		OG0001107				OG0001187	OG0001213	OG0001314		OG0001194
OG0000225		OG0001358	OG0001387	OG0000024	OG0001080	OG0001057			OG0001140				OG0001190	OG0001204	OG0001280		OG0001185
OG0000995		OG0001016	OG0001017	OG0001029	OG0001063	OG0001096			OG0001160					OG0001219	OG0001368
OG0000975		OG0001259	OG0001018	OG0000265	OG0000377	OG0000016			OG0000030					OG0001223	OG0000084
OG0000634		OG0001323	OG0001177	OG0001077	OG0001038	OG0001025			OG0001135					OG0001221	OG0001309
OG0000524			OG0001396	OG0001030	OG0000271	OG0001051			OG0001120					OG0001207	OG0001270
OG0000683			OG0001386	OG0001034	OG0001024	OG0001045			OG0001158					OG0001197	OG0001355
OG0000506			OG0001405	OG0001083	OG0001040	OG0001081			OG0001121					OG0001214	OG0001266
OG0000698			OG0001388		OG0001059	OG0001067			OG0001129					OG0001210	OG0001384
OG0000182			OG0001398		OG0001050	OG0001071			OG0001115					OG0001196	OG0001251
OG0000039			OG0001180		OG0001047	OG0001086			OG0001145					OG0001203	OG0001172
OG0000495			OG0001403		OG0001087	OG0001022			OG0001116					OG0001209	OG0001381
OG0000130			OG0001391		OG0001066	OG0001042			OG0001154					OG0001226	OG0001327
OG0000972			OG0001178		OG0001035	OG0001084			OG0000068					OG0001217	OG0001233
OG0000730			OG0001019		OG0001048				OG0001163					OG0001200	OG0001231
OG0000370			OG0001401		OG0001070				OG0001106					OG0001199	OG0001174
OG0000201			OG0001176		OG0001023				OG0001144					OG0001205	OG0001370
OG0000198			OG0001393		OG0001053				OG0001124					OG0001211	OG0001305
OG0000258			OG0001406		OG0001093				OG0001149					OG0001224	OG0001348
OG0000667			OG0001390		OG0001094				OG0001161					OG0001216	OG0001294
OG0000191			OG0001105		OG0001085				OG0000023					OG0001212	OG0001238
OG0000812			OG0001399		OG0001037				OG0001118					OG0001222	OG0001316
OG0000450			OG0001395		OG0000245				OG0001119					OG0001220	OG0001285
OG0000874			OG0001404		OG0001058				OG0001125					OG0001218	OG0001312
OG0000949					OG0001043				OG0001132						OG0001247
OG0000582					OG0001056				OG0001112						OG0001260
OG0000729					OG0001091				OG0001108						OG0001307
OG0000058					OG0001062				OG0001113						OG0001015
OG0000461					OG0001020				OG0001157						OG0001334
OG0000853					OG0001039				OG0001146						OG0001300
OG0000806					OG0001041				OG0001150						OG0001268
OG0000614					OG0001027				OG0001138						OG0001279
OG0000393					OG0001049				OG0001109						OG0001332
OG0000131					OG0001069				OG0001088						OG0001252
OG0000754					OG0001079				OG0001164						OG0001227
OG0000902					OG0001046				OG0001166						OG0001103
OG0000777					OG0001060				OG0001148						OG0001336
OG0000416					OG0001078				OG0001136						OG0001357
OG0000280					OG0001068				OG0001159						OG0001283
OG0000242					OG0001032				OG0001152						OG0001380
OG0000090					OG0000542				OG0001122						OG0001296
OG0000585					OG0000022				OG0001151						OG0001320
OG0000012					OG0001095				OG0001162						OG0001318
OG0000656					OG0001061				OG0001130						OG0001262
OG0000756					OG0001054				OG0001131						OG0001298
OG0000912					OG0000437				OG0001110						OG0001278
OG0000251					OG0001075				OG0001167						OG0001286
OG0000796					OG0001073				OG0001143						OG0001310
OG0000053					OG0001065				OG0001117						OG0001341
OG0000871									OG0001153						OG0001365
OG0000840									OG0001126						OG0001301
OG0000442									OG0001133						OG0001248
OG0000731									OG0001137						OG0001339
OG0000968									OG0001111						OG0001255
OG0000919									OG0001141						OG0001333
OG0000673									OG0001155						OG0001330
OG0000624									OG0000909						OG0001328
OG0000930															OG0001240
OG0000591															OG0001378
OG0000150															OG0001275
OG0000961															OG0001373
OG0000325															OG0001276
OG0000914															OG0001281
OG0000553															OG0001244
OG0000907															OG0001256
OG0000267															OG0001351
OG0000157															OG0001264
OG0000120															OG0001175
OG0000449															OG0001313
OG0000125															OG0001354
OG0000895															OG0001235
OG0000787															OG0001322
OG0000019															OG0001303
OG0000724															OG0001242
OG0000440															OG0001375
OG0000858															OG0001308
OG0000789															OG0001306
OG0000264															OG0001230
OG0000329															OG0001246
OG0000078															OG0001340
OG0000352															OG0001337
OG0000137															OG0001282
OG0000109															OG0001228
OG0000958															OG0001347
OG0000820															OG0001349
OG0000476															OG0001315
OG0000881															OG0001232
OG0000574															OG0001367
OG0000601															OG0001382
OG0000508															OG0001356
OG0000318															OG0001261
OG0000237															OG0001267
OG0000646															OG0001272
OG0000215															OG0001104
OG0000604															OG0001253
OG0000563															OG0001250
OG0000532															OG0001363
OG0000829															OG0001239
OG0000486															OG0001321
OG0000385															OG0001335
OG0000231															OG0001361
OG0000306															OG0001345
OG0000987															OG0001343
OG0000025															OG0001350
OG0000957															OG0000020
OG0000714															OG0001291
OG0000171															OG0001317
OG0000845															OG0001271
OG0000578															OG0001288
OG0000705															OG0001173
OG0001002															OG0001311
OG0000285															OG0001269
OG0000062															OG0001338
OG0000863															OG0001299
OG0000232															OG0001364
OG0000203															OG0001372
OG0000123															OG0001360
OG0000984															OG0001249
OG0000644															OG0001302
OG0000901															OG0001241
OG0000565															OG0001371
OG0000361															OG0001374
OG0000616															OG0001293
OG0000391															OG0001362
OG0000452															OG0001245
OG0000006															OG0001379
OG0000055															OG0001385
OG0000665															OG0001352
OG0000636															OG0001319
OG0000359															OG0001277
OG0000513															OG0001297
OG0000127															OG0001263
OG0000256															OG0001236
OG0000978															OG0001254
OG0000764															OG0001366
OG0000555															OG0001290
OG0000386															OG0001353
OG0000481															OG0001359
OG0000997															OG0001234
OG0000504															OG0001329
OG0000675															OG0001304
OG0000580															OG0001376
OG0000926															OG0001331
OG0000658															OG0001243
OG0000531															OG0001342
OG0000689															OG0001295
OG0000825															OG0001274
OG0000401															OG0001257
OG0000838															OG0001377
OG0000241															OG0001369
OG0000143															OG0001383
OG0000947															OG0001284
OG0000680
OG0000311
OG0000099
OG0000538
OG0000696
OG0000287
OG0000262
OG0000746
OG0000418
OG0000993
OG0000887
OG0000793
OG0000876
OG0000248
OG0000378
OG0000780
OG0000431
OG0000083
OG0000510
OG0000375
OG0001009
OG0000478
OG0000015
OG0000060
OG0000106
OG0000493
OG0000897
OG0000847
OG0000544
OG0000163
OG0000758
OG0000009
OG0000602
OG0000588
OG0000765
OG0000323
OG0000218
OG0000700
OG0000945
OG0000073
OG0000819
OG0000722
OG0000932
OG0000347
OG0001006
OG0000399
OG0000712
OG0000331
OG0000445
OG0000075
OG0000703
OG0000727
OG0000028
OG0000383
OG0000598
OG0000488
OG0000898
OG0000865
OG0000067
OG0000519
OG0000785
OG0000278
OG0000420
OG0000891
OG0000962
OG0000176
OG0000572
OG0000189
OG0000309
OG0000135
OG0000036
OG0000341
OG0000092
OG0000733
OG0000294
OG0000111
OG0000155
OG0000473
OG0000719
OG0000354
OG0000239
OG0001000
OG0000576
OG0000802
OG0000268
OG0000223
OG0001005
OG0000653
OG0000536
OG0000843
OG0000693
OG0000050
OG0000121
OG0000299
OG0000366
OG0000827
OG0000021
OG0000955
OG0000076
OG0000882
OG0000715
OG0000293
OG0000465
OG0000490
OG0000608
OG0000603
OG0000205
OG0000082
OG0000735
OG0000610
OG0000989
OG0000543
OG0000173
OG0000388
OG0000971
OG0000192
OG0000586
OG0000151
OG0000725
OG0000057
OG0000748
OG0000663
OG0000642
OG0000690
OG0000289
OG0000307
OG0000823
OG0000275
OG0000186
OG0000425
OG0000089
OG0000211
OG0000153
OG0000861
OG0000734
OG0000762
OG0000290
OG0000320
OG0000557
OG0000246
OG0000877
OG0000773
OG0000094
OG0000447
OG0000093
OG0000322
OG0000998
OG0000622
OG0000528
OG0000668
OG0000397
OG0000991
OG0000000
OG0000568
OG0000115
OG0000207
OG0000720
OG0000849
OG0000160
OG0000976
OG0000964
OG0000042
OG0000630
OG0000197
OG0000523
OG0000629
OG0000402
OG0000033
OG0000117
OG0000103
OG0000364
OG0000216
OG0000336
OG0000340
OG0000313
OG0000282
OG0000454
OG0000943
OG0000710
OG0000390
OG0000980
OG0000905
OG0000304
OG0000928
OG0000885
OG0000233
OG0000592
OG0000066
OG0000254
OG0000521
OG0000650
OG0000570
OG0000334
OG0000934
OG0000837
OG0000250
OG0000257
OG0000637
OG0000034
OG0000794
OG0000499
OG0000411
OG0000462
OG0000952
OG0000783
OG0000408
OG0000184
OG0000921
OG0000503
OG0000550
OG0000134
OG0000548
OG0000435
OG0000483
OG0000110
OG0000345
OG0000467
OG0000105
OG0000649
OG0000688
OG0000165
OG0000374
OG0000381
OG0000923
OG0000606
OG0000178
OG0000672
OG0000737
OG0000126
OG0000459
OG0000427
OG0000338
OG0000775
OG0000831
OG0000639
OG0000792
OG0000655
OG0000158
OG0000327
OG0000559
OG0000086
OG0000252
OG0000448
OG0000893
OG0000474
OG0000368
OG0000941
OG0000273
OG0000395
OG0000552
OG0000647
OG0000798
OG0000817
OG0000857
OG0000691
OG0000870
OG0000305
OG0000453
OG0000671
OG0000441
OG0000546
OG0000821
OG0000200
OG0000266
OG0001011
OG0000640
OG0000541
OG0000221
OG0000044
OG0000355
OG0000617
OG0000612
OG0000723
OG0000297
OG0000315
OG0000302
OG0000456
OG0000096
OG0000908
OG0000767
OG0000967
OG0000810
OG0000438
OG0000226
OG0000228
OG0000677
OG0000974
OG0000701
OG0000284
OG0000855
OG0000406
OG0000195
OG0000535
OG0000236
OG0000850
OG0000839
OG0000080
OG0000916
OG0000938
OG0000515
OG0000404
OG0000101
OG0000816
OG0000413
OG0000497
OG0000261
OG0000046
OG0000742
OG0000799
OG0000209
OG0000501
OG0000685
OG0000235
OG0000040
OG0000880
OG0000167
OG0000936
OG0000132
OG0000010
OG0000362
OG0000162
OG0000492
OG0000628
OG0000590
OG0000107
OG0000052
OG0000950
OG0000064
OG0000594
OG0000005
OG0000059
OG0000686
OG0000841
OG0000632
OG0000516
OG0000561
OG0000164
OG0000169
OG0000554
OG0000763
OG0000711
OG0000969
OG0000579
OG0000708
OG0000755
OG0000906
OG0000859
OG0000623
OG0000369
OG0000960
OG0000429
OG0000547
OG0000100
OG0000286
OG0000766
OG0000384
OG0000597
OG0000332
OG0000788
OG0000018
OG0000866
OG0000128
OG0000300
OG0000674
OG0000238
OG0000139
OG0000826
OG0000011
OG0000349
OG0000479
OG0000894
OG0000781
OG0000860
OG0000317
OG0000979
OG0000721
OG0000959
OG0000108
OG0000387
OG0000496
OG0000212
OG0000156
OG0000170
OG0000270
OG0000357
OG0000744
OG0001008
OG0000279
OG0000063
OG0001001
OG0000575
OG0000745
OG0000607
OG0000599
OG0000832
OG0000253
OG0000147
OG0000424
OG0000518
OG0000485
OG0000181
OG0000533
OG0000645
OG0000337
OG0000564
OG0000927
OG0000511
OG0000657
OG0000415
OG0000697
OG0000142
OG0000371
OG0000525
OG0000457
OG0000048
OG0000985
OG0000085
OG0000692
OG0000505
OG0000661
OG0000410
OG0000811
OG0000382
OG0000666
OG0000458
OG0000344
OG0000114
OG0000272
OG0000199
OG0000409
OG0000807
OG0000394
OG0000925
OG0000654
OG0000797
OG0000584
OG0000175
OG0000973
OG0000776
OG0000948
OG0000013
OG0000879
OG0000679
OG0000872
OG0000613
OG0000889
OG0000054
OG0000098
OG0000911
OG0000281
OG0000753
OG0000994
OG0000790
OG0000854
OG0000795
OG0000818
OG0000430
OG0000626
OG0000014
OG0000786
OG0000061
OG0001007
OG0000444
OG0000732
OG0000350
OG0000600
OG0000761
OG0000277
OG0000896
OG0000868
OG0000154
OG0000056
OG0000439
OG0000545
OG0000944
OG0000398
OG0000577
OG0000706
OG0000805
OG0000963
OG0000740
OG0000196
OG0000933
OG0000074
OG0000072
OG0000487
OG0000717
OG0000190
OG0000605
OG0000183
OG0000900
OG0000814
OG0000037
OG0000373
OG0000852
OG0000389
OG0000527
OG0000920
OG0000342
OG0000365
OG0000138
OG0000470
OG0000472
OG0000986
OG0000324
OG0000931
OG0000804
OG0000412
OG0000112
OG0000846
OG0000026
OG0000422
OG0000615
OG0000890
OG0000214
OG0000166
OG0000351
OG0000886
OG0000589
OG0000380
OG0000751
OG0000224
OG0000512
OG0000188
OG0000145
OG0000635
OG0000038
OG0000177
OG0000480
OG0000466
OG0000031
OG0000295
OG0000664
OG0000008
OG0000303
OG0000682
OG0000451
OG0000834
OG0000844
OG0000996
OG0000530
OG0000469
OG0000749
OG0000566
OG0000417
OG0000240
OG0000432
OG0000695
OG0000310
OG0000460
OG0000494
OG0000778
OG0000681
OG0000873
OG0000144
OG0000583
OG0000659
OG0000118
OG0000739
OG0000913
OG0000119
OG0000946
OG0000259
OG0000836
OG0000443
OG0000339
OG0000202
OG0000243
OG0000621
OG0000433
OG0000376
OG0000392
OG0000400
OG0000704
OG0000407
OG0000848
OG0000856
OG0000346
OG0000567
OG0000676
OG0000455
OG0000353
OG0000043
OG0000217
OG0000965
OG0000539
OG0000813
OG0000335
OG0000741
OG0000194
OG0000935
OG0000356
OG0000312
OG0000032
OG0000116
OG0000035
OG0000283
OG0000104
OG0000403
OG0000206
OG0000136
OG0000581
OG0000520
OG0000627
OG0000333
OG0000159
OG0000769
OG0000899
OG0000571
OG0000414
OG0000168
OG0000234
OG0000835
OG0000463
OG0000981
OG0000953
OG0000319
OG0000560
OG0000001
OG0000502
OG0000434
OG0000428
OG0000489
OG0000638
OG0000784
OG0000593
OG0000045
OG0000687
OG0000917
OG0000651
OG0000029
OG0000929
OG0000631
OG0000088
OG0000255
OG0000884
OG0000204
OG0000396
OG0000419
OG0000360
OG0000475
OG0000551
OG0000095
OG0000529
OG0000222
OG0000864
OG0000367
OG0000736
OG0000556
OG0000867
OG0000828
OG0000124
OG0000491
OG0000292
OG0000875
OG0000514
OG0000573
OG0000077
OG0000954
OG0000988
OG0000328
OG0000892
OG0000869
OG0000803
OG0000210
OG0000372
OG0000643
OG0000263
OG0000069
OG0000709
OG0000662
OG0000609
OG0000276
OG0000526
OG0001010
OG0000942
OG0000379
OG0000770
OG0000348
OG0000193
OG0000051
OG0000779
OG0000718
OG0000970
OG0000321
OG0000772
OG0000618
OG0000301
OG0000219
OG0000017
OG0000298
OG0000187
OG0000752
OG0000878
OG0000288
OG0000249
OG0000129
OG0000728
OG0000757
OG0000992
OG0000620
OG0000747
OG0000471
OG0000229
OG0000815
OG0000330
OG0000522
OG0000148
OG0000423
OG0000918
OG0000102
OG0000768
OG0000517
OG0000213
OG0000149
OG0000939
OG0000562
OG0000678
OG0000141
OG0000247
OG0000660
OG0000595
OG0000977
OG0000180
OG0000405
OG0000208
OG0000587
OG0000260
OG0000537
OG0000808
OG0000291
OG0000113
OG0000743
OG0000915
OG0000314
OG0000824
OG0000343
OG0000534
OG0000596
OG0000041
OG0000625
OG0000172
OG0000047
OG0000716
OG0000500
OG0000684
OG0000937
OG0000161
OG0000922
OG0000509
OG0000079
OG0000862
OG0000363
OG0000713
OG0000174
OG0000269
OG0000498
OG0000549
OG0000809
OG0000477
OG0000633
OG0000133
OG0000830
OG0000983
OG0000951
OG0000482
OG0000904
OG0000065
OG0000003
OG0000507
OG0000801
OG0001003
OG0000910
OG0000842
OG0000956
OG0000087
OG0000782
OG0000436
OG0000694
OG0000230
OG0000738
OG0000296
OG0000326
OG0000699
OG0000648
OG0000308
OG0001012
OG0000179
OG0000750
OG0001004
OG0000122
OG0000081
OG0000888
OG0000464
OG0000883
OG0000185
OG0000244
OG0000800
OG0000924
OG0000274
OG0000652
OG0000999
OG0000759
OG0000990
OG0000791
OG0000940
OG0000358
OG0000316
OG0000641
OG0000540
OG0000670
OG0000091
OG0000227
OG0000097
OG0000484
OG0000611
OG0000569
OG0000707
OG0000140
OG0000220
OG0000726
OG0000669
OG0000446
OG0000152
OG0000702
OG0000774
OG0000966
OG0000760
OG0000426
OG0000558
